# Cellular and molecular mechanisms of photoreceptor tuning for prey capture in larval zebrafish

**DOI:** 10.1101/744615

**Authors:** Takeshi Yoshimatsu, Cornelius Schröder, Noora E Nevala, Philipp Berens, Tom Baden

## Abstract

In the eye, the function of same-type photoreceptors must be regionally adjusted to process a highly asymmetrical natural visual world. Here we show that UV-cones in the larval zebrafish *area temporalis* are specifically tuned for UV-bright prey capture in their upper frontal visual field, which uses the signal from a single cone at a time. For this, UV-detection efficiency is regionally boosted 42-fold. Next, *in vivo* 2-photon imaging, transcriptomics and computational modelling reveal that these cones use an elevated baseline of synaptic calcium to facilitate the encoding of bright objects, which in turn results from expressional tuning of phototransduction genes. Finally, this signal is further accentuated at the level of glutamate release driving retinal networks. These regional differences tally with variations between peripheral and foveal cones in primates and hint at a common mechanistic origin. Together, our results highlight a rich mechanistic toolkit for the tuning of neurons.
