## Supplementary material for "Cellular and molecular mechanisms of photoreceptor tuning for prey capture in larval zebrafish": STable 1

### Sheet: Sheet1
STable1: Phototransduction model parameters
Gene name	Parameter	non-SZ	SZ (top4)	SZ (all)
		(default value)
arrestin3b	Total molecules	7.05 x 106	7.05 x 106	7.26 x 106
				(x 1.03)
transducin	Total molecules	1 x 107	5.5 x 106	5.5 x 106
			(x 0.55)	(x 0.55)
recoverin2	Total molecules	1 x 107	6.17 x 106	6.17 x 106
			(x 0.617)	(x 0.617)
GC3/GCAP	alpha max (µM/s)	60	165	185
			(x 2.75)	(x 2.75 x 1.12)
			GC3	GC3 + GCAP3
pde6c	total molecules	2 x 106	2 x 106	2.82 x 106
				(x 1.41)
CNGs	Total molecules	1 x 106	5.9 x 105	5.9 x 105
			(x 0.59)	(x 0.59)
grk1/7	Total molecules	2 x 105	2 x 105	1.98 x 105
				(x 1.98)
rgs9	Total molecules	1 x 105	1 x 105	1.23 x 105
				(x 1.23)
slc24a	Ca2+ extrution rate (/s)	981.356	981.356	1079.49
				(x 1.1)
